# NSUN2 Facilitates DICER Cleavage of DNA Damage-Associated R-Loops to Promote Repair

**DOI:** 10.1101/2024.04.30.591877

**Authors:** Adele Alagia, Arianna Di Fazio, Kamal Ajit, Qilin Long, Monika Gullerova

## Abstract

DNA integrity is constantly challenged by both endogenous and exogenous damaging agents, resulting in various forms of damage. Failure to repair DNA accurately leads to genomic instability, a hallmark of cancer. Distinct pathways exist to repair different types of DNA damage. Double-strand breaks (DSBs) represent particularly severe form of damage, due to the physical separation of DNA strands. The repair of DSBs requires the activity of RNA Polymerase II (RNAPII) and the generation of Damage-associated transcripts (DARTs).

Here we show that the RNA m5C-methyltransferase NSUN2 localizes to DSBs in a transcription-dependent manner, where it binds to and methylates DARTs. The depletion of NSUN2 results in an accumulation of nascent primary DARTs around DSBs. Furthermore, we detected an RNA-dependent interaction between NSUN2 and DICER, which was stimulated by DNA damage. NSUN2 activity promoted DICER cleavage of DARTs-associated R-loops, which is required for efficient DNA repair.

We report a previously unrecognized role of the RNA m5C-methyltransferase NSUN2 within the RNA-dependent DNA damage response, highlighting its function as a DICER chaperone for the clearance of non-canonical substrates such as DARTs, thereby contributing to genomic integrity.
