## Supplementary Tables for "NSUN2 Facilitates DICER Cleavage of DNA Damage-Associated R-Loops to Promote Repair"

### Sheet: Sheet1
Name	Sequence : (5' to 3')
DNA oligos
DS2_VSTM2B_FISH_1F	AGGATGCAACTAAAATCAGCGTAAGTGTGGAGCCCAGCGCGGGCCGCGGGAAAAAAAAAAAAAAAAAAAAAAAAAAAAAAAAAAAAAAAATATGACAGAACTAGACAC
DS2_VSTM2B_FISH_2F	CCTTGCCTAAAGGCGGATCCGAGTTCCCCTAGCCAGAAGGCCGCGAGCCTAAAAAAAAAAAAAAAAAAAAAAAAAAAAAAAAAAAAAAAATATGACAGAACTAGACAC
DS2_VSTM2B_FISH_3F	CTGGGAAACTCTTGGAAAGCCGGACGTCCTTTGTGCCCTCAACCCCCATCAAAAAAAAAAAAAAAAAAAAAAAAAAAAAAAAAAAAAAAATATGACAGAACTAGACAC
DS2_VSTM2B_FISH_4F	CATCCAGTCTCCCCAGTTCAGCCGGCAGGTGTGCACCAGGGCAGCCACCCAAAAAAAAAAAAAAAAAAAAAAAAAAAAAAAAAAAAAAAATATGACAGAACTAGACAC
DS2_VSTM2B_FISH_5F	GTCCAGACACAGCGGCCCTCCCTCCAGTTCTTCACGGCTCCCAGTGAGCTAAAAAAAAAAAAAAAAAAAAAAAAAAAAAAAAAAAAAAAATATGACAGAACTAGACAC
DS2_VSTM2B_FISH_6F	GTCTGCCTCAAAACCCACACTCTCTTACACACTCTAGTGTGCTCGCGTGCAAAAAAAAAAAAAAAAAAAAAAAAAAAAAAAAAAAAAAAATATGACAGAACTAGACAC
DS2_VSTM2B_FISH_7F	GCCACCAGAAAACCGAGTACCGGAAAGCCGGCAGGACCTCCAGCCCTCAGAAAAAAAAAAAAAAAAAAAAAAAAAAAAAAAAAAAAAAAATATGACAGAACTAGACAC
DS2_VSTM2B_FISH_8F	TGCTCGCTGGCTGCGGCCCTCTGATGGGTGCTGGGTAGTGAAGGAAGCCCAAAAAAAAAAAAAAAAAAAAAAAAAAAAAAAAAAAAAAAATATGACAGAACTAGACAC
DS2_VSTM2B_FISH_9F	CAGCAGTGGTTACCCCCAAACCTGTCAATTATTTTGACAGCATCGCTGTTAAAAAAAAAAAAAAAAAAAAAAAAAAAAAAAAAAAAAAAATATGACAGAACTAGACAC
DS2_VSTM2B_FISH_10F	AGGGAGGGAAGCAGCGGGCTTCACTCGCGCAGGGCGCCGCCCTGTGGCGCAAAAAAAAAAAAAAAAAAAAAAAAAAAAAAAAAAAAAAAATATGACAGAACTAGACAC
DS2_VSTM2B_FISH_1R	CAAGCCTTGGACCCTTGATTTACACAAAAGAGAACCCGACCCTGCAACCGAAAAAAAAAAAAAAAAAAAAAAAAAAAAAAAAAAAAAAAATATGACAGAACTAGACAC
DS2_VSTM2B_FISH_2R	AATGCCCGCAGAGCGGAGGCTGGCAGGCGCGAGAGGCCCTAAGCGCGCAGAAAAAAAAAAAAAAAAAAAAAAAAAAAAAAAAAAAAAAAATATGACAGAACTAGACAC
DS2_VSTM2B_FISH_3R	TCCAGGCGGAGGATAAAGGGTTGCAGCGGAGGGCGCAGAGCAGATGCTCAAAAAAAAAAAAAAAAAAAAAAAAAAAAAAAAAAAAAAAAATATGACAGAACTAGACAC
DS2_VSTM2B_FISH_4R	AGAGTTAGCAACCCCATGACCCGGGCCCCTCGCAGCCTGGCACAACCACCAAAAAAAAAAAAAAAAAAAAAAAAAAAAAAAAAAAAAAAATATGACAGAACTAGACAC
DS2_VSTM2B_FISH_5R	ACCCAGGGAGCCCTCACCTCTGAACCGAGCCCACGAGGAGGCTTCGTCATAAAAAAAAAAAAAAAAAAAAAAAAAAAAAAAAAAAAAAAATATGACAGAACTAGACAC
DS2_VSTM2B_FISH_6R	GCTCCCTGGCCACCTGCTACCAACCCGCCTTTCCGCGGGATCTCCAGAAGAAAAAAAAAAAAAAAAAAAAAAAAAAAAAAAAAAAAAAAATATGACAGAACTAGACAC
DS2_VSTM2B_FISH_7R	AATCGCTTCCTAAGGAAAGCCACCCTGTCACCGGACCCCGCCCTTTACAGAAAAAAAAAAAAAAAAAAAAAAAAAAAAAAAAAAAAAAAATATGACAGAACTAGACAC
DS2_VSTM2B_FISH_8R	CCTCCTGCACCTTCAGGAAACCCCAGGCTGGATTCCTTGTTCCTTAACTTAAAAAAAAAAAAAAAAAAAAAAAAAAAAAAAAAAAAAAAATATGACAGAACTAGACAC
DS3_INTGEN_FISH_1R	GCTCAATCTTGCCACCTGTGGCTTGTGCCCACCCTAGTCTCATCTGAAACAAAAAAAAAAAAAAAAAAAAAAAAAAAAAAAAAAAAAAAATATGACAGAACTAGACAC
DS3_INTGEN_FISH_2R	GCCCTTGCCTTTCCACTCTGCTTCAAGACTCAGTCCACCTCCTTGCTGACAAAAAAAAAAAAAAAAAAAAAAAAAAAAAAAAAAAAAAAATATGACAGAACTAGACAC
DS3_INTGEN_FISH_3R	ACTCCATCCCAAAGCCTCAGGCCCAGGTAATCCAGCTGTTCTTTGTCCCTAAAAAAAAAAAAAAAAAAAAAAAAAAAAAAAAAAAAAAAATATGACAGAACTAGACAC
DS3_INTGEN_FISH_4R	GCCTCACAGTTCATCTTTCTGGTTCAAGTTCAAACTCTTTGGCCTAGCAAAAAAAAAAAAAAAAAAAAAAAAAAAAAAAAAAAAAAAAAATATGACAGAACTAGACAC
DS3_INTGEN_FISH_5R	TCTGCCCCCTGCTGGCCATTGCAGGGAATGGCTCCTTAACTGGAAAGGCAAAAAAAAAAAAAAAAAAAAAAAAAAAAAAAAAAAAAAAAATATGACAGAACTAGACAC
DS3_INTGEN_FISH_6R	CTGGTGCTCCTCCCCACTCTCCAAGGGACACCCACCCCAGGTCTCTCCCTAAAAAAAAAAAAAAAAAAAAAAAAAAAAAAAAAAAAAAAATATGACAGAACTAGACAC
DS3_INTGEN_FISH_7R	GTCCAGGTCGGGTCACCAGACCACGCAGCTTCAATGGCCACAGACTAGCCAAAAAAAAAAAAAAAAAAAAAAAAAAAAAAAAAAAAAAAATATGACAGAACTAGACAC
DS3_INTGEN_FISH_8R	GGAGAAGCTGGGGAAAGCAAAGACAAGGGGGCACAGTTGGAAAGCTGTGCAAAAAAAAAAAAAAAAAAAAAAAAAAAAAAAAAAAAAAAATATGACAGAACTAGACAC
FISH-PLA-SCR_1	TCTGCGGCCAGAGCGTCGATGACTGGTGCAATGCCTCCATAATCCCCTCGAAAAAAAAAAAAAAAAAAAAAAAAAAAAAAAAAAAAAAAATATGACAGAACTAGACAC
FISH-PLA-SCR_2	GCACCCCGACTGCATTTAACTCACCCAACGGCCCGGTTCCCCCTCGCGATAAAAAAAAAAAAAAAAAAAAAAAAAAAAAAAAAAAAAAAATATGACAGAACTAGACAC
FISH-PLA-SCR_3	TTTGGGCTGAACTTACGGACACCCTCGCGACGGCACCAGGGCAATAGCAAAAAAAAAAAAAAAAAAAAAAAAAAAAAAAAAAAAAAAAAATATGACAGAACTAGACAC
FISH-PLA-SCR_4	CCCGTGCTCAGGCACGCCCTCGATCGCTCCCGCGGCTTACAGCCGAAGGCAAAAAAAAAAAAAAAAAAAAAAAAAAAAAAAAAAAAAAAATATGACAGAACTAGACAC
FISH-PLA-SCR_5	TCCGACACTTACTTCTCCGTTTACCCATCAGCCGGCGTCTGCCGCCCGCTAAAAAAAAAAAAAAAAAAAAAAAAAAAAAAAAAAAAAAAATATGACAGAACTAGACAC
FISH-PLA-SCR_6	CAACACTAGCCATTTGCCGCGGGCAGGGCCCCCCGGGGCGGGCCCCTTGTAAAAAAAAAAAAAAAAAAAAAAAAAAAAAAAAAAAAAAAATATGACAGAACTAGACAC
FISH-PLA-SCR_7	TCCCCGCCGAGCTGAGACATCCGACCAATGGTGCAGTGTGCGTCAACGGAAAAAAAAAAAAAAAAAAAAAAAAAAAAAAAAAAAAAAAAATATGACAGAACTAGACAC
FISH-PLA-SCR_8	TGGGCAGAGGCCCCGCAACGCTCTTTCGGAGGGGGTCTGGTATCGACCACAAAAAAAAAAAAAAAAAAAAAAAAAAAAAAAAAAAAAAAATATGACAGAACTAGACAC
FISH-PLA-SCR_9	CGGCTTCGGCCTGACGAAACAGGCGCTCGCGGGGACGCTCCGGAGAACTTAAAAAAAAAAAAAAAAAAAAAAAAAAAAAAAAAAAAAAAATATGACAGAACTAGACAC
FISH-PLA-SCR_10	TCGCCGACGCCGCTGCCCCTCCCGCGCTGTCCACGCAGCCCCCACGGAGGAAAAAAAAAAAAAAAAAAAAAAAAAAAAAAAAAAAAAAAATATGACAGAACTAGACAC
ADS2_BLACK_qPCR	GGTTGAGGGCACAAAGGACG
ADS2_BLACK_RT_qPCR	GTCAGGCACCATGCTAGCTC
ADS2_BLUE_RT	GAGGGTGCCCTTGCCTAAAG
ADS2_RED_RT	AATCAGCGTAAGTGTGGAGCCCA
ADS2_GREEN_TAIL_RT	TTATCGACGGGAGCATGCCG
T7_DS2_AS	TAATACGACTCACTATAGGGTGCCCTACTTGCGCGGCCCC
DS2_AS_FWD	TCTCCCCAGTTCAGCCGGCA
T7_DS2_SS	TAATACGACTCACTATAGGGTCTCCCCAGTTCAGCCGGCA
DS2_SS_REV	Phos-TGCCCTACTTGCGCGGCCCC
T7_DS2_AS_TAIL	TAATACGACTCACTATAGGGCTAAAAGGCGGCCCGGATAAGCGTGATAACAGACCGCAATCCACCCGCCATCCAGGCAGGTAGCGCCGACTGACCAGCGCGGCATGCTCCCGTCGATAACTGCCCTACTTGCGCGGCCCCACATGCGCGG
T7_DS2_AS_TAIL_REV	TAATACGACTCACTATAGGGCTAAAAGGCGGCC
DS2_R-LOOP_FWD	AACAGGCCCACGCTGCCTGTCTG
DS2_R-LOOP_REV	CGGAGGGCGCAGAGCAGATGCT
DNA templates for IVT (T7 promoter)
AS_DS2_400	TAATACGACTCACTATAGGGTGCCCTACTTGCGCGGCCCCACATGCGCGGCCGCCGCGGCTTGCTAAGGGAGGGAGCTGCGGGACCCGAGGCGGCCAGAAGGGGTCTCCCGCGGCCCGCGCTGGGCTCCACACTTACGCTGATTTTAGTTGCATCCTTATTTGTTACCTAAAATGCAAAGAGGGAGAGAGAGACGTGAGGCTCGCGGCCTTCTGGCTAGGGGAACTCGGATCCGCCTTTAGGCAAGGGCACCCTCCTCCGGCAGGCTAGGACCGAAACCGCCCGGGGGATGGGGGTTGAGGGCACAAAGGACGTCCGGCTTTCCAAGAGTTTCCCAGGAGGAAGCGGGCTTTGGAGCTAGCATGGTGCCTGACCAACGGGTGGCTGCCCTGGTGCACAC…
SS_DS2_400	TAATACGACTCACTATAGGGTCTCCCCAGTTCAGCCGGCAGGTGTGCACCAGGGCAGCCACCCGTTGGTCAGGCACCATGCTAGCTCCAAAGCCCGCTTCCTCCTGGGAAACTCTTGGAAAGCCGGACGTCCTTTGTGCCCTCAACCCCCATCCCCCGGGCGGTTTCGGTCCTAGCCTGCCGGAGGAGGGTGCCCTTGCCTAAAGGCGGATCCGAGTTCCCCTAGCCAGAAGGCCGCGAGCCTCACGTCTCTCTCTCCCTCTTTGCATTTTAGGTAACAAATAAGGATGCAACTAAAATCAGCGTAAGTGTGGAGCCCAGCGCGGGCCGCGGGAGACCCCTTCTGGCCGCCTCGGGTCCCGCAGCTCCCTCCCTTAGCAAGCCGCGGCGGCCGCGCATG…
AS_DS2_520	TAATACGACTCACTATAGGGCTAAAAGGCGGCCCGGATAAGCGTGATAACAGACCGCAATCCACCCGCCATCCAGGCAGGTAGCGCCGACTGACCAGCGCGGCATGCTCCCGTCGATAACTGCCCTACTTGCGCGGCCCCACATGCGCGGCCGCCGCGGCTTGCTAAGGGAGGGAGCTGCGGGACCCGAGGCGGCCAGAAGGGGTCTCCCGCGGCCCGCGCTGGGCTCCACACTTACGCTGATTTTAGTTGCATCCTTATTTGTTACCTAAAATGCAAAGAGGGAGAGAGAGACGTGAGGCTCGCGGCCTTCTGGCTAGGGGAACTCGGATCCGCCTTTAGGCAAGGGCACCCTCCTCCGGCAGGCTAGGACCGAAACCGCCCGGGGGATGGGGGTTGA…
siRNAs
siNC	UGGUUUACAUGUCGACUAA
siNSUN2 3'-UTR	UAUUCCAAGGAUCCCAACCdTdT
siDNMT2 siGENOME SMARTpool #M-006671-01	GCGAUAUGCUCUUCUGUUA; CAGAAGAAAUUCACAGGAA; GAACGUUGAACCAAAUAUU; CAAAUUCAAGGCUACGAUA
siBRCA1 ON-TARGETplus SMARTpool #L-003461-00	CAACAUGCCCACAGAUCAA; CCAAAGCGAGCAAGAGAAU; UGAUAAAGCUCCAGCAGGA; GAAGGAGCUUUCAUCAUUC
siRAD51	GACUGCCAGGAUAAAGCUU; GUGCUGCAGCCUAAUGAGA
Antibodies
NSUN2 Rabbit Polyclonal Proteintech #20854-1-AP
NSUN2 Mouse Monoclonal Proteintech #66580-1-Ig
DICER [13D6] Mouse monoclonal Abcam #ab14601
DNMT2 [D-9] Mouse monoclonal Santa Cruz #sc-365001
BRCA1 Antibody (D-9) Mouse monoclonal Santa Cruz #sc-6954
RAD51 (F-11) Mouse monoclonal Santa Cruz #sc-398587
Beta-tubulin Rabbit polyclonal Abcam #ab6046
FLAG [M2] Mouse monoclonal Sigma-Aldrich #F1804
Phospho-gamma-H2AX (Ser139) Rabbit Monoclonal ThermoFisher #MA5-33062
S9.6 Mouse Monoclonal Sigma-Aldrich #ZMS1017
5-Methylcytosine Rabbit Monoclonal Antibody (RM231) ThermoFisher #MA5-24694
Plasmid list
pFastBac-hDicer Addgene #89144
pFastBac-hDicer DEDE
pFastBac-NSUN2
pFastBac-NSUN2-K190M
NeonGreen-NSUN2
NeonGreen-NSUN2-K190M
FLAG-NSUN2
FLAG-NSUN2K190M
